# RNA-Binding Protein NF90 Mediates Polycomb-Independent Transactivation by EZH2 to Promote Cancer Growth

**DOI:** 10.64898/2025.12.02.691892

**Authors:** Yuan Wang, Liu Peng, Xiaodong Lu, Hongshun Shi, Mohan Zheng, Sambhavi Senthil, Jawad Akhtar, Yongik Lee, Hana Chandonnet, Jonathan D. Licht, Ximing Yang, Jonathan C. Zhao, Jindan Yu

## Abstract

Increasing evidence suggests critical roles of the polycomb-independent transactivation function of EZH2 in promoting some cancers, such as prostate cancer (PCa), yet the underlying mechanism remains poorly understood. Here, we identify the RNA-binding protein NF90 as a key mediator of this activity. NF90 interacts with EZH2, but not with other core components of the polycomb repressive complex 2 (PRC2), through its RNA-binding modules. Conversely, EZH2 engages NF90 via its intrinsically disordered RNA-binding domain in an RNA-dependent manner. NF90 and EZH2 mutually recruit each other to the AR promoter, where they cooperatively activate AR transcription and enhance downstream AR signaling. This NF90-EZH2 complex is essential for PCa cell growth: depletion of either factor abolishes proliferation, an effect rescued by AR re-expression. Similar to EZH2, NF90 promotes cell-cycle gene expression, is upregulated in advanced PCa, and is associated with poor clinical outcomes. Collectively, our findings uncover RNA-mediated protein interactions as a central mechanism underlying PRC2-independent transcriptional activation by EZH2 and establish NF90 as a major EZH2 coactivator, a master regulator of the cell cycle, and a promising therapeutic target in advanced PCa.
