## Supplementary Table for "RNA-Binding Protein NF90 Mediates Polycomb-Independent Transactivation by EZH2 to Promote Cancer Growth"

### Sheet: Information
Supplementary Tables
Supplementary Table 1. Antibodies that were used in this study
Supplementary Table 2. Oligonucleotides that were used in this study

### Sheet: Supplementary Table 1
Supplementary Table 1. Antibodies that were used in this study
Antibodies	SOURCE	IDENTIFIER
Rabbit monoclonal anti-Ezh2	Cell Signaling Technology	Cat# 5246S; RRID:AB_10694683
Rabbit anti-NF90	BETHYL	A303-651A
NF45 Polyclonal Antibody	BETHYL	A303-147A
Rabbit polyclonal anti-AR	Millipore	Cat# 06-680; RRID:AB_310214
Rabbit monoclonal anti-SUZ12	Cell Signaling Technology	Cat# 3737S; RRID:AB_2196850
Rabbit monoclonal anti-H3K27me3	Cell Signaling Technology	Cat# 9733S; RRID:AB_2616029
Rabbit polyclonal anti-H3K27me3	Millipore	Cat# ABE44; RRID:AB_10563660
Rabbit polyclonal anti-H3	Abcam	Cat#ab1791-100; RRID:AB_302613
Rabbit monoclonal anti-PSA	Cell Signaling Technology	Cat# 2475S; N/A
Rabbit polyclonal anti-H3K27ac	Abcam	Cat# ab4729; RRID:AB_2118291
Monoclonal ANTI-FLAG® M2 antibody	sigma	F1804
Rabbit polyclonal anti-HA	Abcam	Cat# ab9110; RRID:AB_307019
Myc-Tag (71D10) Rabbit mAb	Cell Signaling Technology	Cat# 2278S;
Rabbit polyclonal anti-HA	Santa Cruz Biotechnology	Cat# sc-805x; RRID:AB_631618
Normal Rabbit unconjugated-IgG	Santa Cruz Biotechnology	Cat# sc-2027; RRID:AB_737197
GAPDH Monoclonal antibody	Proteintech	60004-1-Ig

### Sheet: Supplementary Table 2
Supplementary Table 2. Oligonucleotides that were used in this study
Primer Name	Sequence	Application
GAPDH F1	TGCACCACCAACTGCTTAGC	qRT-PCR
GAPDH R1	GGCATGGACTGTGGTCATGAG	qRT-PCR
EZH2 F1	TGCAGTTGCTTCAGTACCCATAAT	qRT-PCR
EZH2 R1	ATCCCCGTGTACTTTCCCATCATAAT	qRT-PCR
PSA F1	ACGCTGGACAGGGGGCAAAAG	qRT-PCR
PSA R1	GGGCAGGGCACATGGTTCACT	qRT-PCR
TMPRSS2 F1	CAGGAGTGTACGGGAATGTGATGGT	qRT-PCR
TMPRSS2 R1	GATTAGCCGTCTGCCCTCATTTGT	qRT-PCR
AR F1	CAGTGGATGGGCTGAAAAAT	qRT-PCR
AR R1	GGAGCTTGGTGAGCTGGTAG	qRT-PCR
ARV7 F1	CAGGGATGACTCTGGGAGAA	qRT-PCR
ARV7 R1	GCCCTCTAGAGCCCTCATTT	qRT-PCR
AR +3.3 pF1	GTAGTTGCTTGGGTCGGTTT	ChIP-PCR
AR +3.3 pR1	CTGATGCAAACCTGAAGTAGGG	ChIP-PCR
SLIT2 pF1	CCAAGTTCATCCTTGGGAGA	ChIP-PCR
SLIT2 pR1	AAGGCAGTAGAGCCCACTCA	ChIP-PCR
KIAA0066 pF1	CTAGGAGGGTGGAGGTAGGG	ChIP-PCR
KIAA0066 pR1	GCCCCAAACAGGAGTAATGA	ChIP-PCR
siEZH2 (CDS)	AAGAGGUUCAGACGAGCTGAU	knockdown
siEZH2-5’UTR	CGGTGGGACTCAGAAGGCATT	knockdown
SiILF3-03-0010	GACCGAAAUUUGCUGCUAA	knockdown
SiILF3-04-0010	GGAGGUUGAUGGCAAUUCA	knockdown
shEZH2	CCGGGCTAGGTTAATTGGGACCAAACTCGAGTTTG GTCCCAATTAACCTAGCTTTTTG	knockdown
ShILF3	CCAGAGGACGACAGTAAAGAA	knockdown
